# CasTuner: a degron and CRISPR/Cas-based toolkit for analog tuning of endogenous gene expression

**DOI:** 10.1101/2022.10.05.511019

**Authors:** Gemma Noviello, Rutger A. F. Gjaltema, Edda G. Schulz

## Abstract

Certain cellular processes are dose-dependent, requiring a specific quantity of gene products or a defined stoichiometry between them. This is exemplified by haploinsufficiency or by the need for dosage compensation for X-linked genes between the sexes in many species. Understanding dosage-sensitive processes requires the ability to perturb endogenous gene products in a quantitative manner. Here we present CasTuner, a CRISPR-based toolkit that allows analog tuning of endogenous gene expression. In the CasTuner system, activity of Cas-derived repressors is controlled through a FKBP12^F36V^ degron domain and can thereby be quantitatively tuned by titrating the small molecule degrader dTAG-13. The toolkit can be applied at the transcriptional level, using the histone deacetylase hHDAC4 fused to dCas9, or at the post-transcriptional level, using the RNA-targeting CasRx. To optimise efficiency, inducibility and homogeneity of repression we target a fluorescently tagged endogenous gene, *Esrrb*, in mouse embryonic stem cells. Through flow cytometry, we show that CasTuner allows analog tuning of the target gene in a homogeneous manner across cells, as opposed to the widely used KRAB repressor domain, which exhibits a digital mode of action. We quantify repression and derepression dynamics for CasTuner and use it to measure dose-response curves between the pluripotency factor NANOG and several of its target genes, providing evidence for target-specific dose dependencies. CasTuner thus provides an easy-to-implement tool to perturb gene expression in an inducible, tunable and reversible manner and will be useful to study dose-responsive processes within their physiological context.
