## Supplementary Table 1 for "CasTuner: a degron and CRISPR/Cas-based toolkit for analog tuning of endogenous gene expression"

### Sheet: Overview
Part	Content
A	dCas9 sgRNA sequences
B	CasRx sgRNA sequences
C	Oligonucleotides sequences for cloning of CasRx guides
D	qPCR primers
E	Plasmid codes

### Sheet: Part A
sgRNA-sequences for dCas9
Target	TSS	Guide sequence
Esrrb	3	TACCCGTAGACACGCCCATG
Esrrb	3	CGAGTCCAGACCGTTGGCGT
Esrrb	3	TGGCGTCCGACGAGCCGCTG
Esrrb	3	ACCGAATGTCGTCCGAAGAC
Nanog	1+2	AATCTATCGCCTTGAGCCGT
Nanog	1+2	GTGGGGCGTGGGTGCCGCCT
Nanog	1+2	GCTCAAGGCGATAGATTTAA
Nanog	1+2	GCTGTAAGGTGACCCAGACT
NTC (Non-targeting control)		GATAACTCTACCAGAGTT
NTC (Non-targeting control)		GCAAAAATAACTGTTGAC
NTC (Non-targeting control)		GAGTGTGCCTTACCCCGC

### Sheet: Part B
sgRNA sequences for CasRx
Target	Exon	Guide sequence
Esrrb	5	CCAAGATGAGAATCTCCATCCAG
Esrrb	4	ACCCCTAGTAGATTCGAGACGAT
Esrrb	3	CACACCTTCCTTCAGCATCCCCA
NTC		CCGCCGAGATGCCGCCGATTTCT
NTC		TATAACCTCCGTAAAATAAGAAA
NTC		ACTTTGTATTCCAGTTACGTGTA

### Sheet: Part C
Target gene	5' Primer	Template Oligo	3' Primer
Esrrb	ATGCGTCTCGAAACCCAAGATGAGAATCTCCATCCAGTAC	ATGAGAATCTCCATCCAGTACCCCTACCAACTGGTCGGGGTTTGAAACACGACATTCGGTTCAGCAGCCTGTACCCCTACCAACTGGTCGGGGTTTGAAACCACACCTTCCTTCAGCATC	CATCGTCTCAAAAATGGGGATGCTGAAGGAAGGTGTGG
NTC	ATGCGTCTCGAAACCCGCCGAGATGCCGCCGATTTCTTAC	CGAGATGCCGCCGATTTCTTACCCCTACCAACTGGTCGGGGTTTGAAACTATAACCTCCGTAAAATAAGAAATACCCCTACCAACTGGTCGGGGTTTGAAACACTTTGTATTCCAGTTAC	CATCGTCTCAAAAATACACGTAACTGGAATACAAAGTG

### Sheet: Part D
Target gene	Fwd. Primer	Rev. Primer
Nanog	AGGATGAAGTGCAAGCGGTG	TGCTGAGCCCTTCTGAATCAG
Klf4	AGAAGGTCGTGGCCCCGGAA	CCCACAGCCGTCCCAGTCAC
Nr0b1	CCTGGCCTGCAGTGCGTGAA	TGGGTTAAAGAGCACGGTCCCT
Sox2	CGAGGAAAGGGTTCTTGCTGGGT	ACCACGAAAACGGTCTTGCCAGT
Rex1	CAGCTCCTGCACACAGAAGA	ACTGATCCGCAAACACCTG
Xist	GGTTCTCTCTCCAGAAGCTAGGAA	TGGTAGATGGCATTGTGTATTATATGG

### Sheet: Part E
Plasmid full name	Schulz lab code
pSLPB2-SpdCas9-tagRFPt-P2A-tagBFP-PGK-Blasticidin	SP143
pSLPB3B-AID-SpdCas9-tagRFPt-P2A-tagBFP-PGK- Blasticidin-T2A-osTIR1	SP163
pSLPB3B-mAID-SpdCas9-tagRFPt-P2A-tagBFP-PGK- Blasticidin-T2A-osTIR1	SP164
pSLPB2B-ER50-SpdCas9-tagRFPt-P2A-tagBFP-PGK- Blasticidin	SP153
pSLPB2B-SMASh-SpdCas9-tagRFPt-P2A-tagBFP-PGK- Blasticidin	SP151
pSLPB2B-ecDHFR-SpdCas9-tagRFPt-P2A-tagBFP-PGK- Blasticidin	SP149
pSLPB2B-FKBP12_F36V-SpdCas9-tagRFPt-P2A-tagBFP-PGK- Blasticidin	SP394
pSLPB2B-FKBP12_F36V-CasRx-tagBFP-PGK-Blasticidin	SP411
pSLPB2B-FKBP12_F36V-SpdCas9-KRAB-tagBFP-PGK- Blasticidin	SP409
pSLPB2B-FKBP12_F36V-SpdCas9-hHDAC4-tagBFP-PGK- Blasticidin	SP410
pSLPB2B-FKBP12_F36V-KRAB-SpdCas9-tagBFP-PGK- Blasticidin	SP428
pSLPB2B-FKBP12_F36V-hHDAC4-SpdCas9-tagBFP-PGK- Blasticidin	SP427
pSLQ2818_Blasti_pPB: CAG-PYL1-KRAB-IRES-Blasti-WPRE-SV40PA PGK-ABI-tagBFP-SpdCas9-FKBP_F36V	SP430
Esrrb-targeting control guides dCas9	SP199_mgGN02
Non-targeting control guides dCas9	SP199_mgLR15
Esrrb-targeting guides CasRx	SP396_mgGN01
Non-targeting control guides CasRx	SP396_mgGN01
Nanog-targeting guides dCas9	SP199_mgGN03
